# Region-Specific Transcriptional Signatures of Brain Aging in the Absence of Neuropathology at the Single-cell Level

**DOI:** 10.1101/2023.07.31.551097

**Authors:** Monica E. Mesecar, Megan F. Duffy, Dominic J. Acri, Jinhui Ding, Rebekah G. Langston, Syed I. Shah, Mike A. Nalls, Xylena Reed, Sonja W. Scholz, D. Thad Whitaker, Pavan K. Auluck, Stefano Marenco, Alex R. DeCasien, J. Raphael Gibbs, Mark R. Cookson

## Abstract

Given that age is a significant risk factor for multiple neurodegenerative diseases, investigating normal brain aging may help identify molecular events that may contribute to increased disease risk over time. Single-nucleus RNA sequencing (snRNA-seq) enables analysis of gene expression changes within specific cell-types, potentially offering insights into the molecular mechanisms underlying aging. However, most brain snRNA-Seq datasets used age-matched controls from studies focused on pathological processes and have largely been limited to cortical regions. Therefore, there is a need to investigate the non-pathological aging process in brain regions that are vulnerable to age-related diseases. Here, we report a snRNA-seq study of 6 young (20–30 years) and 7 aged (60–85 years) encompassing four different brain regions: the entorhinal cortex, middle temporal gyrus, subventricular zone, and putamen. We captured over 150,000 nuclei that represented 10 broad cell-types. While we did not find statistically significant differences in cell-type proportions with age, region- and cell-type-specific differential expression analyses identified over 8,000 age-associated genes. Notably, within a given cell-type, most of these associations were region-specific. Functional enrichment analyses of the gene sets for each cell-type-region combination revealed diverse biological processes, including multiple hallmarks of aging, such as proteostasis, interactions with cytokines, vesicular trafficking, metabolism, inflammation, and metal ion homeostasis. Overall, our findings suggest that unique cell-types exhibit distinct transcriptional aging profiles both at the cell-type level and across different brain regions.
