## Supplemental Table 2 for "Region-Specific Transcriptional Signatures of Brain Aging in the Absence of Neuropathology at the Single-cell Level"

### Sheet: Sheet1
Age_Group		Cell_Type
Young	Region	Inhibitory_Neurons	Excitatory_Neurons	Spiny_Projection_Neurons	Oligodendrocyte_Precursor_Cells	Oligodendrocytes	Astrocytes	Microglia	Ependymal_Cells	Endothelial_Cells	Mural_Cells	Regional_Totals
	EC	4813	8074	0	1573	5384	2639	659	533	284	257	24216
	MTG	2404	3637	0	321	2238	299	117	2	68	78	9164
	PUT	1106	23	17473	1008	4559	1106	307	8	55	113	25758
	SVZ	411	23	0	479	12364	1750	503	655	74	150	16409
	Cell_Type_Totals:	8734	11757	17473	3381	24545	5794	1586	1198	481	598
Age_Group		Cell_Type
Aged	Region	Inhibitory_Neurons	Excitatory_Neurons	Spiny_Projection_Neurons	Oligodendrocyte_Precursor_Cells	Oligodendrocytes	Astrocytes	Microglia	Ependymal_Cells	Endothelial_Cells	Mural_Cells	Regional_Totals
	EC	4271	7982	0	1302	5074	1559	560	278	188	258	21472
	MTG	3639	8694	0	548	2049	568	141	4	102	117	15862
	PUT	993	17	12494	1061	4409	1030	363	4	114	246	20731
	SVZ	96	33	0	390	14052	2338	615	369	68	74	18035
	Cell_Type_Totals:	8999	16726	12494	3301	25584	5495	1679	655	472	695
	Combined_Totals	17733	28483	29967	6682	50129	11289	3265	1853	953	1293	Regional_Totals
											EC	45688
											MTG	25026
											PUT	46489
											SVZ	34444
											Total_Nuclei_Count	151647
