## Supplemental Table 9 for "Region-Specific Transcriptional Signatures of Brain Aging in the Absence of Neuropathology at the Single-cell Level"

### Sheet: InN
feature	EC	MTG	PUT	SVZ	EC_MTG	EC_PUT	EC_SVZ	MTG_PUT	MTG_SVZ	PUT_SVZ
ABCA2	Down	Down	NE	NE	dd	duxx	duxx	duxx	duxx	duxx
AC006387.1	Down	Down	NE	NE	dd	duxx	duxx	duxx	duxx	duxx
AC008969.1	Down	Down	NE	NE	dd	duxx	duxx	duxx	duxx	duxx
AC009133.1	Down	Down	NE	NE	dd	duxx	duxx	duxx	duxx	duxx
AC010642.2	Down	Down	NE	NE	dd	duxx	duxx	duxx	duxx	duxx
AC012405.1	NE	Down	Down	NE	duxx	duxx	duxx	dd	duxx	duxx
AC015802.6	Down	Down	NE	NE	dd	duxx	duxx	duxx	duxx	duxx
AC016745.2	Down	Down	NE	NE	dd	duxx	duxx	duxx	duxx	duxx
AC019197.1	Down	Down	NE	NE	dd	duxx	duxx	duxx	duxx	duxx
AC025159.1	Down	Down	NE	NE	dd	duxx	duxx	duxx	duxx	duxx
AC034195.1	Up	Up	NE	NE	uu	duxx	duxx	duxx	duxx	duxx
AC068722.1	NE	Down	Down	NE	duxx	duxx	duxx	dd	duxx	duxx
AC078842.2	Down	Down	NE	NE	dd	duxx	duxx	duxx	duxx	duxx
AC097448.1	Down	Down	NE	NE	dd	duxx	duxx	duxx	duxx	duxx
AC107223.1	Down	Down	Down	NE	dd	dd	duxx	dd	duxx	duxx
AC108519.1	Down	Down	NE	NE	dd	duxx	duxx	duxx	duxx	duxx
AC109460.2	Down	Down	NE	NE	dd	duxx	duxx	duxx	duxx	duxx
AC131571.1	Down	Down	NE	NE	dd	duxx	duxx	duxx	duxx	duxx
AC233296.1	Down	NE	NE	Down	duxx	duxx	dd	duxx	duxx	duxx
AC240274.1	Down	Down	NE	NE	dd	duxx	duxx	duxx	duxx	duxx
ADAMTS9	Down	Down	NE	NE	dd	duxx	duxx	duxx	duxx	duxx
ADGRL1	Down	Down	NE	NE	dd	duxx	duxx	duxx	duxx	duxx
AHCYL1	Down	NE	NE	Down	duxx	duxx	dd	duxx	duxx	duxx
AHNAK2	Down	NE	Up	NE	duxx	du	duxx	duxx	duxx	duxx
AL009179.2	Down	Down	NE	NE	dd	duxx	duxx	duxx	duxx	duxx
AL050309.1	Down	Down	NE	NE	dd	duxx	duxx	duxx	duxx	duxx
AL078600.1	Down	Down	NE	NE	dd	duxx	duxx	duxx	duxx	duxx
AL162231.1	Down	Down	NE	NE	dd	duxx	duxx	duxx	duxx	duxx
AL359643.3	Down	Down	NE	NE	dd	duxx	duxx	duxx	duxx	duxx
AL591428.1	Down	Down	NE	NE	dd	duxx	duxx	duxx	duxx	duxx
AL592183.1	Down	NE	NE	Down	duxx	duxx	dd	duxx	duxx	duxx
APH1A	NE	Down	Up	NE	duxx	duxx	duxx	du	duxx	duxx
APMAP	Down	Down	NE	NE	dd	duxx	duxx	duxx	duxx	duxx
ARHGAP1	Down	Down	NE	NE	dd	duxx	duxx	duxx	duxx	duxx
ATP5F1E	Down	Down	Down	NE	dd	dd	duxx	dd	duxx	duxx
ATP5MPL	Down	Down	NE	NE	dd	duxx	duxx	duxx	duxx	duxx
BAALC-AS1	Down	Down	NE	Down	dd	duxx	dd	duxx	dd	duxx
BCHE	NE	Down	NE	Down	duxx	duxx	duxx	duxx	dd	duxx
BCL2L2-PABPN1	Down	Down	NE	NE	dd	duxx	duxx	duxx	duxx	duxx
BTF3L4	NE	Down	NE	Down	duxx	duxx	duxx	duxx	dd	duxx
C1QTNF4	Down	Down	NE	NE	dd	duxx	duxx	duxx	duxx	duxx
C2CD2L	Down	NE	NE	Down	duxx	duxx	dd	duxx	duxx	duxx
CADM3	Down	Down	NE	NE	dd	duxx	duxx	duxx	duxx	duxx
CAMK2N1	Down	Down	NE	NE	dd	duxx	duxx	duxx	duxx	duxx
CAMSAP3	Down	Down	NE	NE	dd	duxx	duxx	duxx	duxx	duxx
CAPN1	Down	Down	NE	NE	dd	duxx	duxx	duxx	duxx	duxx
CARS	Down	Down	NE	NE	dd	duxx	duxx	duxx	duxx	duxx
CASK	Down	NE	Down	NE	duxx	dd	duxx	duxx	duxx	duxx
CBWD5	Down	Down	NE	NE	dd	duxx	duxx	duxx	duxx	duxx
CCDC110	Down	Down	NE	NE	dd	duxx	duxx	duxx	duxx	duxx
CCDC126	NE	Down	NE	Down	duxx	duxx	duxx	duxx	dd	duxx
CCDC144A	Up	Up	NE	NE	uu	duxx	duxx	duxx	duxx	duxx
CCDC158	Down	Down	NE	NE	dd	duxx	duxx	duxx	duxx	duxx
CCDC192	Down	Down	NE	NE	dd	duxx	duxx	duxx	duxx	duxx
CCDC85B	Down	Down	NE	NE	dd	duxx	duxx	duxx	duxx	duxx
CHAC2	Down	Down	NE	NE	dd	duxx	duxx	duxx	duxx	duxx
CHD3	Down	Down	NE	NE	dd	duxx	duxx	duxx	duxx	duxx
CHDH	Down	Down	NE	NE	dd	duxx	duxx	duxx	duxx	duxx
CLPTM1L	Down	Down	NE	NE	dd	duxx	duxx	duxx	duxx	duxx
CNMD	Down	Down	NE	NE	dd	duxx	duxx	duxx	duxx	duxx
CRY2	Down	Down	NE	NE	dd	duxx	duxx	duxx	duxx	duxx
CSDC2	Down	Down	NE	NE	dd	duxx	duxx	duxx	duxx	duxx
CSPG5	Down	Down	NE	NE	dd	duxx	duxx	duxx	duxx	duxx
CXADR	Down	Down	NE	NE	dd	duxx	duxx	duxx	duxx	duxx
CYB561D1	Down	NE	Down	NE	duxx	dd	duxx	duxx	duxx	duxx
CYP46A1	Down	Down	NE	NE	dd	duxx	duxx	duxx	duxx	duxx
DBNDD2	Down	Down	NE	NE	dd	duxx	duxx	duxx	duxx	duxx
DCLK2	Down	Down	NE	NE	dd	duxx	duxx	duxx	duxx	duxx
DDB1	Down	NE	NE	Down	duxx	duxx	dd	duxx	duxx	duxx
DDR1	Down	Down	NE	NE	dd	duxx	duxx	duxx	duxx	duxx
DDX39B	Down	Down	NE	NE	dd	duxx	duxx	duxx	duxx	duxx
DENR	Down	NE	NE	Down	duxx	duxx	dd	duxx	duxx	duxx
DISP2	Down	Down	NE	NE	dd	duxx	duxx	duxx	duxx	duxx
DMWD	Down	Down	NE	NE	dd	duxx	duxx	duxx	duxx	duxx
DNAH9	Down	Down	NE	NE	dd	duxx	duxx	duxx	duxx	duxx
DNAJB11	Down	Down	NE	NE	dd	duxx	duxx	duxx	duxx	duxx
DPM2	Down	Down	NE	NE	dd	duxx	duxx	duxx	duxx	duxx
DTX1	Down	NE	NE	Down	duxx	duxx	dd	duxx	duxx	duxx
DUSP3	Down	Down	NE	NE	dd	duxx	duxx	duxx	duxx	duxx
DYNLRB1	NE	Down	NE	Down	duxx	duxx	duxx	duxx	dd	duxx
EBF4	NE	Down	NE	Down	duxx	duxx	duxx	duxx	dd	duxx
ECHS1	Down	Down	NE	Down	dd	duxx	dd	duxx	dd	duxx
EFNA3	Down	Down	NE	NE	dd	duxx	duxx	duxx	duxx	duxx
EIF4G3	Down	NE	Down	NE	duxx	dd	duxx	duxx	duxx	duxx
EMB	Down	Down	NE	NE	dd	duxx	duxx	duxx	duxx	duxx
EPN2	Down	Down	NE	NE	dd	duxx	duxx	duxx	duxx	duxx
ERGIC3	Down	Down	NE	NE	dd	duxx	duxx	duxx	duxx	duxx
ERRFI1	Down	Down	NE	NE	dd	duxx	duxx	duxx	duxx	duxx
EVI5L	Down	Down	NE	NE	dd	duxx	duxx	duxx	duxx	duxx
FAM49B	Down	Down	NE	NE	dd	duxx	duxx	duxx	duxx	duxx
FAM66E	NE	Down	Down	NE	duxx	duxx	duxx	dd	duxx	duxx
FHOD3	Down	Down	NE	NE	dd	duxx	duxx	duxx	duxx	duxx
FRG1	Down	Down	NE	NE	dd	duxx	duxx	duxx	duxx	duxx
FSCN1	Down	Down	NE	NE	dd	duxx	duxx	duxx	duxx	duxx
FXYD7	Down	Down	NE	NE	dd	duxx	duxx	duxx	duxx	duxx
GABPB1-AS1	Down	Down	NE	Down	dd	duxx	dd	duxx	dd	duxx
GDAP1L1	Down	Down	NE	Down	dd	duxx	dd	duxx	dd	duxx
GGCX	Down	Down	NE	NE	dd	duxx	duxx	duxx	duxx	duxx
GGT7	Down	Down	NE	NE	dd	duxx	duxx	duxx	duxx	duxx
GPAA1	Down	Down	NE	NE	dd	duxx	duxx	duxx	duxx	duxx
GPCPD1	Down	Down	NE	NE	dd	duxx	duxx	duxx	duxx	duxx
GPR162	Down	Down	NE	NE	dd	duxx	duxx	duxx	duxx	duxx
GPR26	Down	Down	NE	NE	dd	duxx	duxx	duxx	duxx	duxx
GREB1L	NE	Down	NE	Down	duxx	duxx	duxx	duxx	dd	duxx
GRK4	Down	NE	NE	Down	duxx	duxx	dd	duxx	duxx	duxx
GSKIP	Down	NE	Down	NE	duxx	dd	duxx	duxx	duxx	duxx
HCN4	Down	Down	NE	NE	dd	duxx	duxx	duxx	duxx	duxx
HEIH	Down	Down	NE	NE	dd	duxx	duxx	duxx	duxx	duxx
HES4	Down	Down	NE	NE	dd	duxx	duxx	duxx	duxx	duxx
HINFP	Down	Down	NE	NE	dd	duxx	duxx	duxx	duxx	duxx
HIP1	Down	Down	Down	NE	dd	dd	duxx	dd	duxx	duxx
HPCA	Down	Down	NE	NE	dd	duxx	duxx	duxx	duxx	duxx
IL18R1	Down	Down	NE	NE	dd	duxx	duxx	duxx	duxx	duxx
ISOC2	Down	Down	NE	NE	dd	duxx	duxx	duxx	duxx	duxx
KCNQ1OT1	NE	Down	Down	NE	duxx	duxx	duxx	dd	duxx	duxx
KIAA0895L	Down	Down	NE	NE	dd	duxx	duxx	duxx	duxx	duxx
KIF1A	Down	Down	NE	NE	dd	duxx	duxx	duxx	duxx	duxx
KIF26A	Down	Down	NE	NE	dd	duxx	duxx	duxx	duxx	duxx
KIF2A	Down	NE	Down	NE	duxx	dd	duxx	duxx	duxx	duxx
KNDC1	NE	Down	NE	Down	duxx	duxx	duxx	duxx	dd	duxx
LAMP1	NE	Down	NE	Down	duxx	duxx	duxx	duxx	dd	duxx
LAP3	Down	Down	NE	NE	dd	duxx	duxx	duxx	duxx	duxx
LINC01106	Down	Down	NE	NE	dd	duxx	duxx	duxx	duxx	duxx
LINC01301	Down	Down	NE	NE	dd	duxx	duxx	duxx	duxx	duxx
LRP1	Down	Down	NE	NE	dd	duxx	duxx	duxx	duxx	duxx
LRRC4B	Down	Down	NE	NE	dd	duxx	duxx	duxx	duxx	duxx
LTBP4	Down	Down	NE	NE	dd	duxx	duxx	duxx	duxx	duxx
LVRN	Down	Down	NE	NE	dd	duxx	duxx	duxx	duxx	duxx
MAN1A1	Down	Down	NE	NE	dd	duxx	duxx	duxx	duxx	duxx
MAN1B1	Down	Down	NE	NE	dd	duxx	duxx	duxx	duxx	duxx
MAP1LC3A	Down	NE	NE	Down	duxx	duxx	dd	duxx	duxx	duxx
MAPK6	Down	Down	NE	NE	dd	duxx	duxx	duxx	duxx	duxx
MBOAT2	Down	Down	NE	NE	dd	duxx	duxx	duxx	duxx	duxx
MCM3AP	Down	Down	NE	NE	dd	duxx	duxx	duxx	duxx	duxx
MCTP1	NE	NE	Down	Up	duxx	duxx	duxx	duxx	duxx	du
MGST3	Down	NE	NE	Down	duxx	duxx	dd	duxx	duxx	duxx
MIR762HG	Down	Down	NE	NE	dd	duxx	duxx	duxx	duxx	duxx
MN1	NE	Down	Down	NE	duxx	duxx	duxx	dd	duxx	duxx
MPRIP	Down	Down	NE	NE	dd	duxx	duxx	duxx	duxx	duxx
MRPS21	Down	NE	NE	Down	duxx	duxx	dd	duxx	duxx	duxx
MRS2	Down	NE	NE	Down	duxx	duxx	dd	duxx	duxx	duxx
MTCH2	Down	Down	NE	NE	dd	duxx	duxx	duxx	duxx	duxx
MYDGF	Down	Down	NE	NE	dd	duxx	duxx	duxx	duxx	duxx
NARF	NE	Down	NE	Down	duxx	duxx	duxx	duxx	dd	duxx
NAXD	Down	Down	NE	NE	dd	duxx	duxx	duxx	duxx	duxx
NBPF1	NE	NE	Down	Down	duxx	duxx	duxx	duxx	duxx	dd
NDUFA2	Down	Down	NE	NE	dd	duxx	duxx	duxx	duxx	duxx
NDUFAB1	Down	Down	NE	NE	dd	duxx	duxx	duxx	duxx	duxx
NDUFB5	Down	NE	NE	Down	duxx	duxx	dd	duxx	duxx	duxx
NF1	Down	NE	Down	NE	duxx	dd	duxx	duxx	duxx	duxx
NLGN4X	Down	Down	NE	NE	dd	duxx	duxx	duxx	duxx	duxx
NLN	Down	NE	Down	NE	duxx	dd	duxx	duxx	duxx	duxx
NMNAT2	Down	NE	Down	NE	duxx	dd	duxx	duxx	duxx	duxx
NOC2L	Down	Down	NE	NE	dd	duxx	duxx	duxx	duxx	duxx
NOTCH2NLC	Down	Down	NE	NE	dd	duxx	duxx	duxx	duxx	duxx
NSG2	Down	Down	NE	NE	dd	duxx	duxx	duxx	duxx	duxx
NT5M	Down	NE	NE	Down	duxx	duxx	dd	duxx	duxx	duxx
NUTF2	Down	Down	NE	NE	dd	duxx	duxx	duxx	duxx	duxx
OGFOD3	Down	NE	Up	NE	duxx	du	duxx	duxx	duxx	duxx
OMG	Down	NE	NE	Down	duxx	duxx	dd	duxx	duxx	duxx
OSGEP	Down	Down	NE	NE	dd	duxx	duxx	duxx	duxx	duxx
PCYT2	Down	Down	NE	NE	dd	duxx	duxx	duxx	duxx	duxx
PDAP1	Down	Down	NE	NE	dd	duxx	duxx	duxx	duxx	duxx
PDXK	Down	Down	NE	NE	dd	duxx	duxx	duxx	duxx	duxx
PDZD4	Down	Down	NE	NE	dd	duxx	duxx	duxx	duxx	duxx
PDZD7	Down	Down	NE	NE	dd	duxx	duxx	duxx	duxx	duxx
PEG13	Down	Down	NE	NE	dd	duxx	duxx	duxx	duxx	duxx
PET100	Down	Down	NE	NE	dd	duxx	duxx	duxx	duxx	duxx
PEX5L-AS2	Down	Down	NE	NE	dd	duxx	duxx	duxx	duxx	duxx
PFKM	Down	NE	NE	Down	duxx	duxx	dd	duxx	duxx	duxx
PIGX	Down	NE	NE	Down	duxx	duxx	dd	duxx	duxx	duxx
PLEKHJ1	Down	Down	NE	NE	dd	duxx	duxx	duxx	duxx	duxx
PLPPR2	Down	Down	NE	NE	dd	duxx	duxx	duxx	duxx	duxx
PNOC	Down	Down	NE	NE	dd	duxx	duxx	duxx	duxx	duxx
POLD2	Down	Down	NE	NE	dd	duxx	duxx	duxx	duxx	duxx
PPFIA3	Down	Down	NE	NE	dd	duxx	duxx	duxx	duxx	duxx
PPFIBP1	NE	Down	NE	Up	duxx	duxx	duxx	duxx	du	duxx
PPIL1	Down	Down	NE	NE	dd	duxx	duxx	duxx	duxx	duxx
PSMA2	Down	NE	NE	Down	duxx	duxx	dd	duxx	duxx	duxx
PSMB10	Down	Down	NE	NE	dd	duxx	duxx	duxx	duxx	duxx
PTPRN	Down	NE	NE	Down	duxx	duxx	dd	duxx	duxx	duxx
PTPRS	Down	Down	NE	NE	dd	duxx	duxx	duxx	duxx	duxx
PYGL	Down	Up	NE	NE	du	duxx	duxx	duxx	duxx	duxx
RAB40B	Down	Down	NE	NE	dd	duxx	duxx	duxx	duxx	duxx
RAB40C	Down	Down	NE	NE	dd	duxx	duxx	duxx	duxx	duxx
RARS	NE	Down	NE	Down	duxx	duxx	duxx	duxx	dd	duxx
RBIS	Down	Down	NE	NE	dd	duxx	duxx	duxx	duxx	duxx
RBX1	Down	Down	NE	NE	dd	duxx	duxx	duxx	duxx	duxx
REEP2	Down	Down	NE	Down	dd	duxx	dd	duxx	dd	duxx
RFNG	Down	Down	NE	NE	dd	duxx	duxx	duxx	duxx	duxx
RGL2	Down	Down	NE	NE	dd	duxx	duxx	duxx	duxx	duxx
RIMKLA	Down	NE	Down	NE	duxx	dd	duxx	duxx	duxx	duxx
RNF152	Down	Down	NE	NE	dd	duxx	duxx	duxx	duxx	duxx
RNF165	Down	Down	NE	NE	dd	duxx	duxx	duxx	duxx	duxx
ROMO1	Down	Down	NE	NE	dd	duxx	duxx	duxx	duxx	duxx
RPL23A	NE	Down	NE	Down	duxx	duxx	duxx	duxx	dd	duxx
RPL27	Down	Down	NE	NE	dd	duxx	duxx	duxx	duxx	duxx
RPL37A	Down	Down	NE	NE	dd	duxx	duxx	duxx	duxx	duxx
RPL7L1	Down	Down	NE	NE	dd	duxx	duxx	duxx	duxx	duxx
RPS2	Down	Down	NE	NE	dd	duxx	duxx	duxx	duxx	duxx
RPS26	Down	Down	NE	NE	dd	duxx	duxx	duxx	duxx	duxx
RPS29	Down	Down	NE	NE	dd	duxx	duxx	duxx	duxx	duxx
RRP36	Down	NE	NE	Down	duxx	duxx	dd	duxx	duxx	duxx
SCAMP2	Down	Down	NE	NE	dd	duxx	duxx	duxx	duxx	duxx
SDCBP2	Down	Down	NE	NE	dd	duxx	duxx	duxx	duxx	duxx
SEC61G	Down	Down	NE	NE	dd	duxx	duxx	duxx	duxx	duxx
SELENOM	Down	Down	NE	NE	dd	duxx	duxx	duxx	duxx	duxx
SELENOW	Down	Down	NE	NE	dd	duxx	duxx	duxx	duxx	duxx
SEMA6C	Down	Down	NE	NE	dd	duxx	duxx	duxx	duxx	duxx
SERP1	Down	Down	NE	NE	dd	duxx	duxx	duxx	duxx	duxx
SF3B6	Down	Down	NE	NE	dd	duxx	duxx	duxx	duxx	duxx
SFT2D1	Down	Down	NE	NE	dd	duxx	duxx	duxx	duxx	duxx
SHISA4	Down	Down	NE	NE	dd	duxx	duxx	duxx	duxx	duxx
SHISA7	Down	Down	NE	NE	dd	duxx	duxx	duxx	duxx	duxx
SLC16A3	Down	Down	NE	NE	dd	duxx	duxx	duxx	duxx	duxx
SLC1A6	Down	Down	NE	NE	dd	duxx	duxx	duxx	duxx	duxx
SLC35E2B	Down	Down	NE	NE	dd	duxx	duxx	duxx	duxx	duxx
SLC45A1	Down	Down	NE	NE	dd	duxx	duxx	duxx	duxx	duxx
SLC7A6OS	Down	Down	NE	NE	dd	duxx	duxx	duxx	duxx	duxx
SMIM10L2B	Down	NE	Down	NE	duxx	dd	duxx	duxx	duxx	duxx
SNHG15	Down	Down	NE	NE	dd	duxx	duxx	duxx	duxx	duxx
SOCS2-AS1	Down	Down	NE	NE	dd	duxx	duxx	duxx	duxx	duxx
SPINK8	Down	Down	NE	NE	dd	duxx	duxx	duxx	duxx	duxx
SPINK9	Down	NE	Down	NE	duxx	dd	duxx	duxx	duxx	duxx
SPRN	Down	Down	NE	NE	dd	duxx	duxx	duxx	duxx	duxx
STAU2	Down	NE	Down	NE	duxx	dd	duxx	duxx	duxx	duxx
STPG4	Down	Down	NE	NE	dd	duxx	duxx	duxx	duxx	duxx
STUM	Down	Down	NE	NE	dd	duxx	duxx	duxx	duxx	duxx
STX1A	Down	Down	NE	NE	dd	duxx	duxx	duxx	duxx	duxx
SYNCRIP	Down	Down	NE	NE	dd	duxx	duxx	duxx	duxx	duxx
THAP12	Down	NE	Down	NE	duxx	dd	duxx	duxx	duxx	duxx
THY1	NE	Down	NE	Down	duxx	duxx	duxx	duxx	dd	duxx
TMEM120A	Down	Down	NE	NE	dd	duxx	duxx	duxx	duxx	duxx
TMEM130	NE	Down	NE	Down	duxx	duxx	duxx	duxx	dd	duxx
TMEM191C	Down	Down	NE	NE	dd	duxx	duxx	duxx	duxx	duxx
TMEM229B	NE	Down	NE	Down	duxx	duxx	duxx	duxx	dd	duxx
TMEM241	Down	Down	NE	NE	dd	duxx	duxx	duxx	duxx	duxx
TMEM42	Down	Down	NE	NE	dd	duxx	duxx	duxx	duxx	duxx
TOR1B	Down	Down	NE	NE	dd	duxx	duxx	duxx	duxx	duxx
TP53I11	Down	Down	NE	NE	dd	duxx	duxx	duxx	duxx	duxx
TPD52L2	Down	Down	NE	NE	dd	duxx	duxx	duxx	duxx	duxx
TRIM44	Down	Down	NE	NE	dd	duxx	duxx	duxx	duxx	duxx
TSPOAP1	Down	Down	NE	NE	dd	duxx	duxx	duxx	duxx	duxx
TXNL4A	Down	Down	NE	NE	dd	duxx	duxx	duxx	duxx	duxx
UBL5	Down	Down	NE	NE	dd	duxx	duxx	duxx	duxx	duxx
UQCRC1	Down	Down	NE	Down	dd	duxx	dd	duxx	dd	duxx
USP13	NE	Down	Down	NE	duxx	duxx	duxx	dd	duxx	duxx
VPS51	Down	Down	NE	NE	dd	duxx	duxx	duxx	duxx	duxx
YBX1	Down	NE	NE	Down	duxx	duxx	dd	duxx	duxx	duxx
ZCCHC10	NE	Down	NE	Down	duxx	duxx	duxx	duxx	dd	duxx
ZFP28	Down	Down	NE	NE	dd	duxx	duxx	duxx	duxx	duxx
ZFR2	Down	Down	NE	NE	dd	duxx	duxx	duxx	duxx	duxx
ZFYVE27	Down	Down	NE	Down	dd	duxx	dd	duxx	dd	duxx
ZNF300	Down	Down	NE	NE	dd	duxx	duxx	duxx	duxx	duxx
ZNF329	Down	Down	NE	NE	dd	duxx	duxx	duxx	duxx	duxx
ZNF419	Down	Down	NE	NE	dd	duxx	duxx	duxx	duxx	duxx
ZNF426	Down	Down	NE	NE	dd	duxx	duxx	duxx	duxx	duxx
ZNF490	Down	NE	NE	Down	duxx	duxx	dd	duxx	duxx	duxx
ZNF585A	NE	Down	Down	NE	duxx	duxx	duxx	dd	duxx	duxx
ZNF606	Down	Down	NE	NE	dd	duxx	duxx	duxx	duxx	duxx
ZNF667	Down	Down	NE	NE	dd	duxx	duxx	duxx	duxx	duxx
ZNF675	Down	NE	Down	NE	duxx	dd	duxx	duxx	duxx	duxx
ZNF780A	Down	Down	NE	NE	dd	duxx	duxx	duxx	duxx	duxx
ZUP1	Down	NE	NE	Down	duxx	duxx	dd	duxx	duxx	duxx

### Sheet: ExN
feature	EC	MTG	SVZ	PUT	EC_MTG	EC_SVZ	EC_PUT	MTG_SVZ	MTG_PUT	SVZ_PUT
AC009055.1	Down	Down	NE	NE	dd	duxx	duxx	duxx	duxx	duxx
AC009139.1	Down	Down	NE	NE	dd	duxx	duxx	duxx	duxx	duxx
AC009262.1	Up	Up	NE	NE	uu	duxx	duxx	duxx	duxx	duxx
AC009975.2	Down	Down	NE	NE	dd	duxx	duxx	duxx	duxx	duxx
AC010280.2	Up	Up	NE	NE	uu	duxx	duxx	duxx	duxx	duxx
AC011407.1	Down	Down	NE	NE	dd	duxx	duxx	duxx	duxx	duxx
AC012349.1	Down	Down	NE	NE	dd	duxx	duxx	duxx	duxx	duxx
AC018866.1	Down	Down	NE	NE	dd	duxx	duxx	duxx	duxx	duxx
AC025470.2	Down	Down	NE	NE	dd	duxx	duxx	duxx	duxx	duxx
AC034268.2	Down	Down	NE	NE	dd	duxx	duxx	duxx	duxx	duxx
AC037486.1	Down	Down	NE	NE	dd	duxx	duxx	duxx	duxx	duxx
AC048352.1	Down	Down	NE	NE	dd	duxx	duxx	duxx	duxx	duxx
AC133040.1	Down	Down	NE	NE	dd	duxx	duxx	duxx	duxx	duxx
AC140847.2	Up	Up	NE	NE	uu	duxx	duxx	duxx	duxx	duxx
AC145625.2	Down	Down	NE	NE	dd	duxx	duxx	duxx	duxx	duxx
ACADL	Down	Down	NE	NE	dd	duxx	duxx	duxx	duxx	duxx
ADAMTS15	Down	Down	NE	NE	dd	duxx	duxx	duxx	duxx	duxx
AFF1	Up	Up	NE	NE	uu	duxx	duxx	duxx	duxx	duxx
AL356010.2	Down	Down	NE	NE	dd	duxx	duxx	duxx	duxx	duxx
AL512380.2	Down	Down	NE	NE	dd	duxx	duxx	duxx	duxx	duxx
AP001999.2	Down	Down	NE	NE	dd	duxx	duxx	duxx	duxx	duxx
ATXN8OS	Down	Down	NE	NE	dd	duxx	duxx	duxx	duxx	duxx
B3GNT2	Down	Down	NE	NE	dd	duxx	duxx	duxx	duxx	duxx
BLACAT1	Up	Up	NE	NE	uu	duxx	duxx	duxx	duxx	duxx
BMS1	Up	Up	NE	NE	uu	duxx	duxx	duxx	duxx	duxx
BTBD11	Down	Up	NE	NE	du	duxx	duxx	duxx	duxx	duxx
C6orf118	Down	Down	NE	NE	dd	duxx	duxx	duxx	duxx	duxx
CCND3	Up	Up	NE	NE	uu	duxx	duxx	duxx	duxx	duxx
CNBD1	Down	Down	NE	NE	dd	duxx	duxx	duxx	duxx	duxx
CRYL1	Up	Up	NE	NE	uu	duxx	duxx	duxx	duxx	duxx
CXCL13	Up	Up	NE	NE	uu	duxx	duxx	duxx	duxx	duxx
DDAH1	Up	Up	NE	NE	uu	duxx	duxx	duxx	duxx	duxx
DMKN	Up	Up	NE	NE	uu	duxx	duxx	duxx	duxx	duxx
DNM3	Up	Up	NE	NE	uu	duxx	duxx	duxx	duxx	duxx
DSEL	Down	Down	NE	NE	dd	duxx	duxx	duxx	duxx	duxx
DSG3	Down	Down	NE	NE	dd	duxx	duxx	duxx	duxx	duxx
EHD2	Down	Down	NE	NE	dd	duxx	duxx	duxx	duxx	duxx
ELFN1	Down	Down	NE	NE	dd	duxx	duxx	duxx	duxx	duxx
EVA1C	Up	Up	NE	NE	uu	duxx	duxx	duxx	duxx	duxx
FAM81A	Up	Up	NE	NE	uu	duxx	duxx	duxx	duxx	duxx
FLYWCH1	Up	Up	NE	NE	uu	duxx	duxx	duxx	duxx	duxx
FUT10	Up	Up	NE	NE	uu	duxx	duxx	duxx	duxx	duxx
GSTM3	Up	Up	NE	NE	uu	duxx	duxx	duxx	duxx	duxx
HABP4	Up	Up	NE	NE	uu	duxx	duxx	duxx	duxx	duxx
HDC	Up	Down	NE	NE	ud	duxx	duxx	duxx	duxx	duxx
HHAT	Up	Up	NE	NE	uu	duxx	duxx	duxx	duxx	duxx
HIP1	Down	Down	NE	NE	dd	duxx	duxx	duxx	duxx	duxx
IGDCC3	Up	Up	NE	NE	uu	duxx	duxx	duxx	duxx	duxx
IL12A-AS1	Up	Up	NE	NE	uu	duxx	duxx	duxx	duxx	duxx
ITPR2	Up	Up	NE	NE	uu	duxx	duxx	duxx	duxx	duxx
KCNAB3	Up	Up	NE	NE	uu	duxx	duxx	duxx	duxx	duxx
KDM2B-DT	Up	Up	NE	NE	uu	duxx	duxx	duxx	duxx	duxx
KIF13B	Up	Up	NE	NE	uu	duxx	duxx	duxx	duxx	duxx
KIRREL2	Down	Down	NE	NE	dd	duxx	duxx	duxx	duxx	duxx
KLHDC8A	Down	Up	NE	NE	du	duxx	duxx	duxx	duxx	duxx
LHFPL3	Down	Down	NE	NE	dd	duxx	duxx	duxx	duxx	duxx
LHFPL6	Up	Up	NE	NE	uu	duxx	duxx	duxx	duxx	duxx
LIMS2	Down	Down	NE	NE	dd	duxx	duxx	duxx	duxx	duxx
LINC00598	Down	Down	NE	NE	dd	duxx	duxx	duxx	duxx	duxx
LINC01151	Down	Down	NE	NE	dd	duxx	duxx	duxx	duxx	duxx
LINC01485	Down	Down	NE	NE	dd	duxx	duxx	duxx	duxx	duxx
LINC02663	Down	Down	NE	NE	dd	duxx	duxx	duxx	duxx	duxx
LINC02681	Down	Down	NE	NE	dd	duxx	duxx	duxx	duxx	duxx
LINC02725	Down	Down	NE	NE	dd	duxx	duxx	duxx	duxx	duxx
MARCH10	Down	Down	NE	NE	dd	duxx	duxx	duxx	duxx	duxx
MAT1A	Down	Down	NE	NE	dd	duxx	duxx	duxx	duxx	duxx
MIR31HG	Up	Up	NE	NE	uu	duxx	duxx	duxx	duxx	duxx
MIR34AHG	Up	Up	NE	NE	uu	duxx	duxx	duxx	duxx	duxx
MKRN3	Down	Down	NE	NE	dd	duxx	duxx	duxx	duxx	duxx
MSRB3	Up	Up	NE	NE	uu	duxx	duxx	duxx	duxx	duxx
PLCH1	Up	Up	NE	NE	uu	duxx	duxx	duxx	duxx	duxx
POPDC3	Up	Up	NE	NE	uu	duxx	duxx	duxx	duxx	duxx
PTGER3	Down	Down	NE	NE	dd	duxx	duxx	duxx	duxx	duxx
PURPL	Down	Down	NE	NE	dd	duxx	duxx	duxx	duxx	duxx
RASEF	Up	Up	NE	NE	uu	duxx	duxx	duxx	duxx	duxx
RCN3	Up	Up	NE	NE	uu	duxx	duxx	duxx	duxx	duxx
RGS20	Down	Down	NE	NE	dd	duxx	duxx	duxx	duxx	duxx
RGS8	Down	Down	NE	NE	dd	duxx	duxx	duxx	duxx	duxx
RHBDL3	Up	Up	NE	NE	uu	duxx	duxx	duxx	duxx	duxx
RIBC2	Up	Up	NE	NE	uu	duxx	duxx	duxx	duxx	duxx
RIMS2	Up	Up	NE	NE	uu	duxx	duxx	duxx	duxx	duxx
RORA	Up	Up	NE	NE	uu	duxx	duxx	duxx	duxx	duxx
SLC16A9	Down	Up	NE	NE	du	duxx	duxx	duxx	duxx	duxx
SLC20A1	Up	Up	NE	NE	uu	duxx	duxx	duxx	duxx	duxx
SLC29A4	Down	Down	NE	NE	dd	duxx	duxx	duxx	duxx	duxx
SLC35F4	Down	Down	NE	NE	dd	duxx	duxx	duxx	duxx	duxx
SNTG1	Up	Up	NE	NE	uu	duxx	duxx	duxx	duxx	duxx
SRPK2	Up	Up	NE	NE	uu	duxx	duxx	duxx	duxx	duxx
STK38L	Up	Up	NE	NE	uu	duxx	duxx	duxx	duxx	duxx
SYT1	NE	Up	Up	NE	duxx	duxx	duxx	uu	duxx	duxx
SYTL1	Down	Up	NE	NE	du	duxx	duxx	duxx	duxx	duxx
TMC1	Down	Down	NE	NE	dd	duxx	duxx	duxx	duxx	duxx
TNNT2	Up	Up	NE	NE	uu	duxx	duxx	duxx	duxx	duxx
UACA	Down	Down	NE	NE	dd	duxx	duxx	duxx	duxx	duxx
USP54	Up	Up	NE	NE	uu	duxx	duxx	duxx	duxx	duxx
UTP3	Down	Down	NE	NE	dd	duxx	duxx	duxx	duxx	duxx
VTCN1	Down	Down	NE	NE	dd	duxx	duxx	duxx	duxx	duxx
WDPCP	Up	Up	NE	NE	uu	duxx	duxx	duxx	duxx	duxx
WDR76	Up	Up	NE	NE	uu	duxx	duxx	duxx	duxx	duxx
XKR6	Up	Up	NE	NE	uu	duxx	duxx	duxx	duxx	duxx
ZBTB9	Down	Down	NE	NE	dd	duxx	duxx	duxx	duxx	duxx
ZNF366	Down	Down	NE	NE	dd	duxx	duxx	duxx	duxx	duxx

### Sheet: Oligo
feature	EC	MTG	PUT	SVZ	EC_MTG	EC_PUT	EC_SVZ	MTG_PUT	MTG_SVZ	PUT_SVZ
AC005821.1	NE	Up	NE	Up	duxx	duxx	duxx	duxx	uu	duxx
AC007319.1	NE	Down	NE	Down	duxx	duxx	duxx	duxx	dd	duxx
AC008571.2	NE	Up	NE	Up	duxx	duxx	duxx	duxx	uu	duxx
AC010145.1	Down	NE	NE	Down	duxx	duxx	dd	duxx	duxx	duxx
AC012178.1	Up	Up	NE	NE	uu	duxx	duxx	duxx	duxx	duxx
AC023480.1	NE	Up	NE	Up	duxx	duxx	duxx	duxx	uu	duxx
AC025043.1	Down	NE	Down	NE	duxx	dd	duxx	duxx	duxx	duxx
AC034195.1	Up	Up	Up	Up	uu	uu	uu	uu	uu	uu
AC090015.1	NE	Up	NE	Up	duxx	duxx	duxx	duxx	uu	duxx
AC093249.2	Down	NE	NE	Down	duxx	duxx	dd	duxx	duxx	duxx
AC099343.3	NE	Up	Up	NE	duxx	duxx	duxx	uu	duxx	duxx
AC105339.3	Down	Down	NE	NE	dd	duxx	duxx	duxx	duxx	duxx
AC105941.1	NE	Up	Up	NE	duxx	duxx	duxx	uu	duxx	duxx
AC113370.1	NE	Up	Up	NE	duxx	duxx	duxx	uu	duxx	duxx
AC240274.1	NE	Down	NE	Down	duxx	duxx	duxx	duxx	dd	duxx
ACER3	Down	NE	Down	Down	duxx	dd	dd	duxx	duxx	dd
ADAM19	Up	Up	NE	NE	uu	duxx	duxx	duxx	duxx	duxx
ADAMTS14	Up	NE	Up	NE	duxx	uu	duxx	duxx	duxx	duxx
AL031587.1	Down	Down	NE	NE	dd	duxx	duxx	duxx	duxx	duxx
AL139815.1	NE	Up	Up	NE	duxx	duxx	duxx	uu	duxx	duxx
AL512625.1	NE	NE	Down	Down	duxx	duxx	duxx	duxx	duxx	dd
AP000477.3	NE	Up	NE	Up	duxx	duxx	duxx	duxx	uu	duxx
AP003393.1	NE	NE	Up	Up	duxx	duxx	duxx	duxx	duxx	uu
ARHGAP32	NE	Up	NE	Up	duxx	duxx	duxx	duxx	uu	duxx
ARMC9	NE	NE	Up	Up	duxx	duxx	duxx	duxx	duxx	uu
ATP2B4	NE	Up	NE	Up	duxx	duxx	duxx	duxx	uu	duxx
ATP5MC2	Down	Down	NE	NE	dd	duxx	duxx	duxx	duxx	duxx
BAG4	Down	NE	NE	Down	duxx	duxx	dd	duxx	duxx	duxx
BDH1	NE	Up	NE	Up	duxx	duxx	duxx	duxx	uu	duxx
BEST1	NE	Up	Up	Up	duxx	duxx	duxx	uu	uu	uu
C18orf54	Down	Down	NE	Down	dd	duxx	dd	duxx	dd	duxx
C7orf61	NE	Down	Down	NE	duxx	duxx	duxx	dd	duxx	duxx
CANT1	Down	NE	NE	Down	duxx	duxx	dd	duxx	duxx	duxx
CAV2	NE	NE	Up	Up	duxx	duxx	duxx	duxx	duxx	uu
CAVIN1	NE	Down	NE	Down	duxx	duxx	duxx	duxx	dd	duxx
CBX1	Down	NE	NE	Down	duxx	duxx	dd	duxx	duxx	duxx
CBX5	Down	Down	NE	NE	dd	duxx	duxx	duxx	duxx	duxx
CD47	Down	Down	NE	NE	dd	duxx	duxx	duxx	duxx	duxx
CDH4	NE	Down	NE	Down	duxx	duxx	duxx	duxx	dd	duxx
CDK2AP1	Down	Down	NE	NE	dd	duxx	duxx	duxx	duxx	duxx
CFLAR	Down	Down	NE	NE	dd	duxx	duxx	duxx	duxx	duxx
CHD2	Down	Down	NE	NE	dd	duxx	duxx	duxx	duxx	duxx
CLCN4	Down	Down	NE	NE	dd	duxx	duxx	duxx	duxx	duxx
CNIH3	NE	Up	NE	Up	duxx	duxx	duxx	duxx	uu	duxx
CNTNAP2	Up	Up	NE	Up	uu	duxx	uu	duxx	uu	duxx
COPA	Down	Down	NE	NE	dd	duxx	duxx	duxx	duxx	duxx
CPB1	Up	Up	Up	Up	uu	uu	uu	uu	uu	uu
CSNK1D	Down	Down	NE	NE	dd	duxx	duxx	duxx	duxx	duxx
CSPG5	Down	Down	Down	Down	dd	dd	dd	dd	dd	dd
CT69	Up	NE	NE	Up	duxx	duxx	uu	duxx	duxx	duxx
CXADR	Down	Down	NE	NE	dd	duxx	duxx	duxx	duxx	duxx
CYB5R3	Down	Down	NE	NE	dd	duxx	duxx	duxx	duxx	duxx
DACT3	NE	Down	NE	Down	duxx	duxx	duxx	duxx	dd	duxx
DIXDC1	NE	Down	NE	Down	duxx	duxx	duxx	duxx	dd	duxx
DUXAP8	Up	Up	Up	Up	uu	uu	uu	uu	uu	uu
DYNC2H1	NE	Up	Up	Up	duxx	duxx	duxx	uu	uu	uu
EEF1E1	Down	Up	NE	NE	du	duxx	duxx	duxx	duxx	duxx
EFCAB11	Down	Up	NE	NE	du	duxx	duxx	duxx	duxx	duxx
EFCAB6	NE	Up	NE	Up	duxx	duxx	duxx	duxx	uu	duxx
EHD1	Down	Down	NE	NE	dd	duxx	duxx	duxx	duxx	duxx
EHF	NE	NE	Up	Up	duxx	duxx	duxx	duxx	duxx	uu
ELAC1	Down	Up	NE	NE	du	duxx	duxx	duxx	duxx	duxx
ERC1	NE	Up	NE	Up	duxx	duxx	duxx	duxx	uu	duxx
ERGIC2	Down	Down	NE	NE	dd	duxx	duxx	duxx	duxx	duxx
ERH	NE	Down	Up	NE	duxx	duxx	duxx	du	duxx	duxx
ETFB	Down	NE	NE	Down	duxx	duxx	dd	duxx	duxx	duxx
ETFDH	NE	Up	Up	NE	duxx	duxx	duxx	uu	duxx	duxx
ETS1	Up	NE	NE	Up	duxx	duxx	uu	duxx	duxx	duxx
FAM171B	Down	Down	Down	Down	dd	dd	dd	dd	dd	dd
FAM66E	NE	NE	Down	Down	duxx	duxx	duxx	duxx	duxx	dd
FBXO27	Up	Up	NE	NE	uu	duxx	duxx	duxx	duxx	duxx
FEZ2	Down	Down	NE	Down	dd	duxx	dd	duxx	dd	duxx
FKTN	NE	Up	NE	Up	duxx	duxx	duxx	duxx	uu	duxx
FREM2	NE	Up	NE	Up	duxx	duxx	duxx	duxx	uu	duxx
G3BP2	Down	Down	NE	NE	dd	duxx	duxx	duxx	duxx	duxx
GBE1	NE	Up	Up	NE	duxx	duxx	duxx	uu	duxx	duxx
GDPD1	Down	NE	Down	NE	duxx	dd	duxx	duxx	duxx	duxx
GEMIN5	Down	Up	NE	NE	du	duxx	duxx	duxx	duxx	duxx
GEN1	NE	Up	NE	Up	duxx	duxx	duxx	duxx	uu	duxx
GOLPH3	Down	Down	NE	NE	dd	duxx	duxx	duxx	duxx	duxx
GPC5	NE	Up	Up	NE	duxx	duxx	duxx	uu	duxx	duxx
GPD1L	NE	Up	NE	Up	duxx	duxx	duxx	duxx	uu	duxx
GRK3	Up	NE	Up	NE	duxx	uu	duxx	duxx	duxx	duxx
GTF2H2	NE	NE	Down	Down	duxx	duxx	duxx	duxx	duxx	dd
GUK1	NE	Down	NE	Down	duxx	duxx	duxx	duxx	dd	duxx
GYS1	NE	Up	Up	NE	duxx	duxx	duxx	uu	duxx	duxx
HAGH	NE	Down	NE	Down	duxx	duxx	duxx	duxx	dd	duxx
HCG11	Down	NE	NE	Down	duxx	duxx	dd	duxx	duxx	duxx
HDGFL2	Down	NE	NE	Down	duxx	duxx	dd	duxx	duxx	duxx
HEPH	NE	Up	Up	NE	duxx	duxx	duxx	uu	duxx	duxx
HIF1A	Down	NE	NE	Down	duxx	duxx	dd	duxx	duxx	duxx
HSPA8	Down	Down	NE	NE	dd	duxx	duxx	duxx	duxx	duxx
IFNAR1	Down	Down	NE	NE	dd	duxx	duxx	duxx	duxx	duxx
IFT122	NE	Up	Up	NE	duxx	duxx	duxx	uu	duxx	duxx
IKZF4	Down	NE	NE	Down	duxx	duxx	dd	duxx	duxx	duxx
IQCK	Down	Down	NE	NE	dd	duxx	duxx	duxx	duxx	duxx
ITGAV	NE	NE	Down	Down	duxx	duxx	duxx	duxx	duxx	dd
KCNAB1	NE	Up	Up	NE	duxx	duxx	duxx	uu	duxx	duxx
KCNJ10	Down	NE	Down	NE	duxx	dd	duxx	duxx	duxx	duxx
KDR	Up	Up	NE	Up	uu	duxx	uu	duxx	uu	duxx
KIAA2026	Down	NE	NE	Down	duxx	duxx	dd	duxx	duxx	duxx
KNOP1	NE	Down	NE	Down	duxx	duxx	duxx	duxx	dd	duxx
LARS	NE	Up	NE	Up	duxx	duxx	duxx	duxx	uu	duxx
LERFS	NE	NE	Down	Down	duxx	duxx	duxx	duxx	duxx	dd
LINC01285	NE	Up	NE	Up	duxx	duxx	duxx	duxx	uu	duxx
LINC01344	NE	NE	Up	Up	duxx	duxx	duxx	duxx	duxx	uu
LINC01550	NE	NE	Up	Up	duxx	duxx	duxx	duxx	duxx	uu
LINC01578	Down	Down	NE	NE	dd	duxx	duxx	duxx	duxx	duxx
LINC01727	Up	NE	Up	NE	duxx	uu	duxx	duxx	duxx	duxx
LMO7	Down	Down	NE	NE	dd	duxx	duxx	duxx	duxx	duxx
LNPEP	Down	Down	NE	NE	dd	duxx	duxx	duxx	duxx	duxx
LRP1	Down	Up	NE	NE	du	duxx	duxx	duxx	duxx	duxx
LRP1B	Down	NE	Down	NE	duxx	dd	duxx	duxx	duxx	duxx
LURAP1L	NE	NE	Up	Up	duxx	duxx	duxx	duxx	duxx	uu
LURAP1L-AS1	Up	NE	Up	Up	duxx	uu	uu	duxx	duxx	uu
MAGI2	NE	NE	Down	Down	duxx	duxx	duxx	duxx	duxx	dd
MARCH6	Down	Down	NE	NE	dd	duxx	duxx	duxx	duxx	duxx
MBP	NE	NE	Down	Down	duxx	duxx	duxx	duxx	duxx	dd
MEX3C	Down	Down	NE	NE	dd	duxx	duxx	duxx	duxx	duxx
MIR34AHG	NE	NE	Up	Up	duxx	duxx	duxx	duxx	duxx	uu
MN1	NE	Down	NE	Down	duxx	duxx	duxx	duxx	dd	duxx
MRE11	NE	Up	Up	NE	duxx	duxx	duxx	uu	duxx	duxx
MTMR1	NE	Up	NE	Up	duxx	duxx	duxx	duxx	uu	duxx
NAV1	NE	Down	NE	Down	duxx	duxx	duxx	duxx	dd	duxx
NDFIP1	Down	Down	NE	NE	dd	duxx	duxx	duxx	duxx	duxx
NDUFS1	Down	NE	NE	Down	duxx	duxx	dd	duxx	duxx	duxx
NIPA1	NE	Down	NE	Down	duxx	duxx	duxx	duxx	dd	duxx
NSUN2	Up	Up	NE	NE	uu	duxx	duxx	duxx	duxx	duxx
NUFIP2	Down	Down	NE	NE	dd	duxx	duxx	duxx	duxx	duxx
PARD3B	NE	Up	Up	NE	duxx	duxx	duxx	uu	duxx	duxx
PBX1	Down	Down	NE	Down	dd	duxx	dd	duxx	dd	duxx
PDPK1	Down	Down	NE	NE	dd	duxx	duxx	duxx	duxx	duxx
PELI1	Down	NE	NE	Down	duxx	duxx	dd	duxx	duxx	duxx
PKD1L1	Up	NE	NE	Up	duxx	duxx	uu	duxx	duxx	duxx
PLAAT3	Down	Down	NE	NE	dd	duxx	duxx	duxx	duxx	duxx
POLR3G	NE	Up	NE	Up	duxx	duxx	duxx	duxx	uu	duxx
PPP1R9A	Down	NE	Down	NE	duxx	dd	duxx	duxx	duxx	duxx
PREPL	Down	Down	NE	NE	dd	duxx	duxx	duxx	duxx	duxx
PROX1	Down	Down	NE	NE	dd	duxx	duxx	duxx	duxx	duxx
PRRG1	Down	NE	NE	Down	duxx	duxx	dd	duxx	duxx	duxx
PTPN13	Up	Up	NE	NE	uu	duxx	duxx	duxx	duxx	duxx
PTPRM	NE	Up	Up	Up	duxx	duxx	duxx	uu	uu	uu
RAB14	Down	Down	NE	NE	dd	duxx	duxx	duxx	duxx	duxx
RABL6	Down	Down	NE	Down	dd	duxx	dd	duxx	dd	duxx
RAC1	Down	Down	NE	NE	dd	duxx	duxx	duxx	duxx	duxx
RCAN3	Down	NE	NE	Down	duxx	duxx	dd	duxx	duxx	duxx
RHOA	Down	Down	NE	NE	dd	duxx	duxx	duxx	duxx	duxx
RNF11	Down	Down	NE	NE	dd	duxx	duxx	duxx	duxx	duxx
RNF144A	NE	NE	Down	Down	duxx	duxx	duxx	duxx	duxx	dd
RO60	Down	Down	NE	NE	dd	duxx	duxx	duxx	duxx	duxx
RPL35A	NE	Down	Up	NE	duxx	duxx	duxx	du	duxx	duxx
RPS2	Down	Down	NE	NE	dd	duxx	duxx	duxx	duxx	duxx
RPS6KA1	Up	NE	NE	Up	duxx	duxx	uu	duxx	duxx	duxx
RSPO2	NE	Up	NE	Up	duxx	duxx	duxx	duxx	uu	duxx
SCD	Down	NE	Down	NE	duxx	dd	duxx	duxx	duxx	duxx
SCRN1	Down	Down	NE	NE	dd	duxx	duxx	duxx	duxx	duxx
SEC23B	NE	Down	NE	Down	duxx	duxx	duxx	duxx	dd	duxx
SECISBP2L	Down	NE	NE	Down	duxx	duxx	dd	duxx	duxx	duxx
SF3B2	NE	Down	NE	Down	duxx	duxx	duxx	duxx	dd	duxx
SFT2D1	Down	NE	NE	Down	duxx	duxx	dd	duxx	duxx	duxx
SIM2	Up	NE	Up	NE	duxx	uu	duxx	duxx	duxx	duxx
SLAIN1	Down	NE	Down	NE	duxx	dd	duxx	duxx	duxx	duxx
SLC25A40	Down	Up	NE	NE	du	duxx	duxx	duxx	duxx	duxx
SLC35E3	NE	Down	NE	Down	duxx	duxx	duxx	duxx	dd	duxx
SLC44A1	NE	NE	Down	Down	duxx	duxx	duxx	duxx	duxx	dd
SLC48A1	Down	Down	NE	NE	dd	duxx	duxx	duxx	duxx	duxx
SMARCC1	Down	NE	NE	Down	duxx	duxx	dd	duxx	duxx	duxx
SMOX	NE	Down	NE	Down	duxx	duxx	duxx	duxx	dd	duxx
SOCS5	Down	Down	NE	NE	dd	duxx	duxx	duxx	duxx	duxx
SP1	Down	NE	NE	Down	duxx	duxx	dd	duxx	duxx	duxx
SPOCK1	NE	Up	Up	NE	duxx	duxx	duxx	uu	duxx	duxx
ST6GALNAC3	NE	Up	Down	NE	duxx	duxx	duxx	ud	duxx	duxx
STRN	Down	NE	Down	Down	duxx	dd	dd	duxx	duxx	dd
SUMF1	Up	Up	Up	Up	uu	uu	uu	uu	uu	uu
SVIP	Down	Up	NE	NE	du	duxx	duxx	duxx	duxx	duxx
SYS1	Down	Down	NE	NE	dd	duxx	duxx	duxx	duxx	duxx
TAOK3	Down	NE	NE	Down	duxx	duxx	dd	duxx	duxx	duxx
TARS	NE	Down	NE	Down	duxx	duxx	duxx	duxx	dd	duxx
TBC1D8	NE	Up	Up	NE	duxx	duxx	duxx	uu	duxx	duxx
THEMIS	Up	Up	NE	NE	uu	duxx	duxx	duxx	duxx	duxx
THRA	NE	Down	Down	NE	duxx	duxx	duxx	dd	duxx	duxx
TMED5	Down	Down	NE	NE	dd	duxx	duxx	duxx	duxx	duxx
TMEM132C	Down	NE	NE	Down	duxx	duxx	dd	duxx	duxx	duxx
TMEM263	Down	NE	NE	Down	duxx	duxx	dd	duxx	duxx	duxx
TMEM39A	NE	Up	Up	NE	duxx	duxx	duxx	uu	duxx	duxx
TMEM72-AS1	Up	Up	NE	NE	uu	duxx	duxx	duxx	duxx	duxx
TRIM23	Down	Down	NE	NE	dd	duxx	duxx	duxx	duxx	duxx
TTN-AS1	Down	NE	NE	Down	duxx	duxx	dd	duxx	duxx	duxx
UBE2J1	Down	Up	NE	NE	du	duxx	duxx	duxx	duxx	duxx
UGDH	Down	NE	NE	Down	duxx	duxx	dd	duxx	duxx	duxx
USP53	NE	Up	NE	Up	duxx	duxx	duxx	duxx	uu	duxx
VAPA	Down	Down	NE	NE	dd	duxx	duxx	duxx	duxx	duxx
WDPCP	NE	Up	NE	Up	duxx	duxx	duxx	duxx	uu	duxx
YEATS2	Down	Down	NE	NE	dd	duxx	duxx	duxx	duxx	duxx
YWHAE	Down	Down	NE	NE	dd	duxx	duxx	duxx	duxx	duxx
ZFP90	Down	NE	NE	Down	duxx	duxx	dd	duxx	duxx	duxx
ZFYVE16	Down	NE	Down	NE	duxx	dd	duxx	duxx	duxx	duxx
ZGRF1	Up	NE	Up	Up	duxx	uu	uu	duxx	duxx	uu
ZNF106	Down	Up	NE	NE	du	duxx	duxx	duxx	duxx	duxx
ZNF281	Down	Down	NE	NE	dd	duxx	duxx	duxx	duxx	duxx
ZNF551	NE	Up	NE	Up	duxx	duxx	duxx	duxx	uu	duxx
ZNF559	NE	Up	NE	Up	duxx	duxx	duxx	duxx	uu	duxx
ZNF624	Down	NE	NE	Down	duxx	duxx	dd	duxx	duxx	duxx

### Sheet: OPC
feature	EC	MTG	PUT	SVZ	EC_MTG	EC_PUT	EC_SVZ	MTG_PUT	MTG_SVZ	PUT_SVZ
AC007563.2	NE	Up	Up	NE	duxx	duxx	duxx	uu	duxx	duxx
AC008969.1	Down	NE	NE	Down	duxx	duxx	dd	duxx	duxx	duxx
AC013391.3	Down	NE	NE	Down	duxx	duxx	dd	duxx	duxx	duxx
AC073050.1	Down	NE	Down	NE	duxx	dd	duxx	duxx	duxx	duxx
AC078881.1	Down	NE	Down	NE	duxx	dd	duxx	duxx	duxx	duxx
AC087564.1	Up	Up	NE	NE	uu	duxx	duxx	duxx	duxx	duxx
AC108519.1	Down	NE	Down	NE	duxx	dd	duxx	duxx	duxx	duxx
ACTB	Down	NE	Down	NE	duxx	dd	duxx	duxx	duxx	duxx
ACTG1	Down	NE	Down	NE	duxx	dd	duxx	duxx	duxx	duxx
AKNA	NE	Up	Up	NE	duxx	duxx	duxx	uu	duxx	duxx
AL031293.1	Down	Down	NE	NE	dd	duxx	duxx	duxx	duxx	duxx
AL133325.3	Down	Down	NE	Down	dd	duxx	dd	duxx	dd	duxx
ANGPTL2	Down	NE	NE	Down	duxx	duxx	dd	duxx	duxx	duxx
ANKDD1A	Up	Up	NE	NE	uu	duxx	duxx	duxx	duxx	duxx
ANKFN1	Down	NE	NE	Down	duxx	duxx	dd	duxx	duxx	duxx
AP3S1	NE	NE	Down	Down	duxx	duxx	duxx	duxx	duxx	dd
ARHGEF28	Down	NE	NE	Down	duxx	duxx	dd	duxx	duxx	duxx
AUTS2	Down	NE	NE	Down	duxx	duxx	dd	duxx	duxx	duxx
BEST3	Up	NE	Up	NE	duxx	uu	duxx	duxx	duxx	duxx
BICC1	Down	NE	Down	NE	duxx	dd	duxx	duxx	duxx	duxx
C2orf72	Down	NE	NE	Down	duxx	duxx	dd	duxx	duxx	duxx
C4orf19	NE	Up	NE	Up	duxx	duxx	duxx	duxx	uu	duxx
C5orf64	NE	Up	Up	NE	duxx	duxx	duxx	uu	duxx	duxx
CACHD1	Down	NE	NE	Down	duxx	duxx	dd	duxx	duxx	duxx
CAP2	NE	NE	Down	Down	duxx	duxx	duxx	duxx	duxx	dd
CBR4	Down	NE	Down	NE	duxx	dd	duxx	duxx	duxx	duxx
CBWD6	Down	NE	NE	Down	duxx	duxx	dd	duxx	duxx	duxx
CCDC90B	Down	NE	NE	Down	duxx	duxx	dd	duxx	duxx	duxx
CDH18	NE	Down	Down	NE	duxx	duxx	duxx	dd	duxx	duxx
CNR1	Down	NE	Down	NE	duxx	dd	duxx	duxx	duxx	duxx
CNTN4	Down	NE	Down	NE	duxx	dd	duxx	duxx	duxx	duxx
CNTNAP2	NE	Down	Down	Down	duxx	duxx	duxx	dd	dd	dd
CNTNAP4	Down	Down	Down	NE	dd	dd	duxx	dd	duxx	duxx
CPNE4	Down	NE	Down	NE	duxx	dd	duxx	duxx	duxx	duxx
CTTNBP2NL	Down	NE	NE	Down	duxx	duxx	dd	duxx	duxx	duxx
DDX60	NE	NE	Down	Down	duxx	duxx	duxx	duxx	duxx	dd
DNAH14	Down	NE	Down	Down	duxx	dd	dd	duxx	duxx	dd
DOK6	NE	NE	Down	Down	duxx	duxx	duxx	duxx	duxx	dd
EDNRB	Down	NE	NE	Down	duxx	duxx	dd	duxx	duxx	duxx
ENOSF1	Down	NE	Down	Down	duxx	dd	dd	duxx	duxx	dd
ERICH3	Down	NE	Down	NE	duxx	dd	duxx	duxx	duxx	duxx
FAT3	Down	Down	Down	NE	dd	dd	duxx	dd	duxx	duxx
FBN2	NE	NE	Down	Down	duxx	duxx	duxx	duxx	duxx	dd
FRMPD4	Down	NE	NE	Down	duxx	duxx	dd	duxx	duxx	duxx
FXYD6	NE	NE	Down	Down	duxx	duxx	duxx	duxx	duxx	dd
GABRB2	Down	Down	Down	NE	dd	dd	duxx	dd	duxx	duxx
GALNTL6	Down	NE	Down	NE	duxx	dd	duxx	duxx	duxx	duxx
GRIA1	Down	NE	Down	Down	duxx	dd	dd	duxx	duxx	dd
GRM8	NE	Down	Down	NE	duxx	duxx	duxx	dd	duxx	duxx
GSN	Down	NE	Down	NE	duxx	dd	duxx	duxx	duxx	duxx
HHAT	NE	Up	Up	NE	duxx	duxx	duxx	uu	duxx	duxx
IFIH1	Down	NE	Down	NE	duxx	dd	duxx	duxx	duxx	duxx
IGF2BP2	NE	NE	Down	Down	duxx	duxx	duxx	duxx	duxx	dd
IRF2BP2	Down	NE	NE	Down	duxx	duxx	dd	duxx	duxx	duxx
KCNB2	Down	NE	Down	NE	duxx	dd	duxx	duxx	duxx	duxx
KCNJ3	Down	Down	Down	NE	dd	dd	duxx	dd	duxx	duxx
KCNT2	Down	NE	NE	Down	duxx	duxx	dd	duxx	duxx	duxx
KLF7	Down	NE	NE	Down	duxx	duxx	dd	duxx	duxx	duxx
KLHDC10	Down	NE	NE	Down	duxx	duxx	dd	duxx	duxx	duxx
KLKB1	Up	NE	Up	NE	duxx	uu	duxx	duxx	duxx	duxx
LERFS	NE	NE	Down	Down	duxx	duxx	duxx	duxx	duxx	dd
LINC00461	Down	NE	NE	Down	duxx	duxx	dd	duxx	duxx	duxx
LINC01117	Up	Up	Up	NE	uu	uu	duxx	uu	duxx	duxx
LRFN5	NE	NE	Down	Down	duxx	duxx	duxx	duxx	duxx	dd
MACROD2	NE	NE	Down	Down	duxx	duxx	duxx	duxx	duxx	dd
MBD2	NE	Up	Down	NE	duxx	duxx	duxx	ud	duxx	duxx
MPZL1	Down	NE	Down	NE	duxx	dd	duxx	duxx	duxx	duxx
NAIP	NE	NE	Up	Up	duxx	duxx	duxx	duxx	duxx	uu
NCAN	Down	NE	Down	NE	duxx	dd	duxx	duxx	duxx	duxx
NOX4	Down	NE	Down	NE	duxx	dd	duxx	duxx	duxx	duxx
NR6A1	Down	NE	Down	NE	duxx	dd	duxx	duxx	duxx	duxx
NRXN3	Down	Down	Down	Down	dd	dd	dd	dd	dd	dd
PAG1	Down	NE	NE	Down	duxx	duxx	dd	duxx	duxx	duxx
PCDH10	Down	Down	NE	Down	dd	duxx	dd	duxx	dd	duxx
PCDH11X	NE	Down	NE	Down	duxx	duxx	duxx	duxx	dd	duxx
PCDHGC3	Down	NE	Down	NE	duxx	dd	duxx	duxx	duxx	duxx
PDCL	Down	NE	Down	NE	duxx	dd	duxx	duxx	duxx	duxx
PDE3A	Down	NE	Down	NE	duxx	dd	duxx	duxx	duxx	duxx
PLXDC2	NE	NE	Down	Down	duxx	duxx	duxx	duxx	duxx	dd
PPM1A	Down	NE	Down	NE	duxx	dd	duxx	duxx	duxx	duxx
PRKCA	Up	Up	Up	NE	uu	uu	duxx	uu	duxx	duxx
PTPRO	Down	NE	NE	Down	duxx	duxx	dd	duxx	duxx	duxx
RGS17	Down	NE	NE	Down	duxx	duxx	dd	duxx	duxx	duxx
RHCG	Down	NE	Down	Down	duxx	dd	dd	duxx	duxx	dd
RO60	Down	NE	NE	Down	duxx	duxx	dd	duxx	duxx	duxx
SC5D	Down	NE	Down	NE	duxx	dd	duxx	duxx	duxx	duxx
SCD	Down	NE	Down	NE	duxx	dd	duxx	duxx	duxx	duxx
SCRN1	Down	NE	NE	Down	duxx	duxx	dd	duxx	duxx	duxx
SEL1L3	NE	NE	Down	Down	duxx	duxx	duxx	duxx	duxx	dd
SEMA6D	NE	Down	Down	Down	duxx	duxx	duxx	dd	dd	dd
SESN3	Down	NE	Down	NE	duxx	dd	duxx	duxx	duxx	duxx
SFMBT2	Down	Down	NE	NE	dd	duxx	duxx	duxx	duxx	duxx
SH3GL2	Down	NE	Down	NE	duxx	dd	duxx	duxx	duxx	duxx
SNCAIP	NE	Down	Down	NE	duxx	duxx	duxx	dd	duxx	duxx
SRGAP2B	Down	NE	Down	NE	duxx	dd	duxx	duxx	duxx	duxx
ST6GALNAC3	Down	NE	Down	NE	duxx	dd	duxx	duxx	duxx	duxx
STARD13-AS	Down	NE	Down	NE	duxx	dd	duxx	duxx	duxx	duxx
STMP1	Down	NE	Down	NE	duxx	dd	duxx	duxx	duxx	duxx
TLL1	Down	NE	NE	Down	duxx	duxx	dd	duxx	duxx	duxx
TMEM178A	Down	NE	NE	Down	duxx	duxx	dd	duxx	duxx	duxx
TNFRSF21	NE	NE	Down	Down	duxx	duxx	duxx	duxx	duxx	dd
TNFSF13B	NE	Up	Up	NE	duxx	duxx	duxx	uu	duxx	duxx
TTN	Down	NE	NE	Down	duxx	duxx	dd	duxx	duxx	duxx
TTN-AS1	Down	NE	NE	Down	duxx	duxx	dd	duxx	duxx	duxx
TTYH1	Down	Up	NE	NE	du	duxx	duxx	duxx	duxx	duxx
UNC13C	Down	Down	NE	NE	dd	duxx	duxx	duxx	duxx	duxx
UTRN	Down	Down	Down	Down	dd	dd	dd	dd	dd	dd
VCL	Down	NE	Down	NE	duxx	dd	duxx	duxx	duxx	duxx
VPS37B	Down	NE	Down	NE	duxx	dd	duxx	duxx	duxx	duxx
WRNIP1	Down	NE	NE	Down	duxx	duxx	dd	duxx	duxx	duxx
ZFP36L1	Down	NE	NE	Down	duxx	duxx	dd	duxx	duxx	duxx
ZMYND8	NE	Up	NE	Up	duxx	duxx	duxx	duxx	uu	duxx
ZNF208	Down	NE	Down	NE	duxx	dd	duxx	duxx	duxx	duxx
ZNF714	Down	NE	Down	NE	duxx	dd	duxx	duxx	duxx	duxx
ZNF804A	NE	Down	Down	NE	duxx	duxx	duxx	dd	duxx	duxx
ZNF804B	Down	NE	Down	NE	duxx	dd	duxx	duxx	duxx	duxx
ZRANB2-AS2	Down	NE	Down	NE	duxx	dd	duxx	duxx	duxx	duxx

### Sheet: Mural
feature	MTG	SVZ	PUT	EC	MTG_SVZ	MTG_PUT	MTG_EC	SVZ_PUT	SVZ_EC	PUT_EC
AC008014.1	Up	Up	NE	NE	uu	duxx	duxx	duxx	duxx	duxx

### Sheet: Astro
feature	EC	MTG	PUT	SVZ	EC_MTG	EC_PUT	EC_SVZ	MTG_PUT	MTG_SVZ	PUT_SVZ
AC008115.2	Down	NE	NE	Up	duxx	duxx	du	duxx	duxx	duxx
AC008629.1	NE	Up	NE	Up	duxx	duxx	duxx	duxx	uu	duxx
AC012405.1	Up	NE	Up	NE	duxx	uu	duxx	duxx	duxx	duxx
AC034195.1	Up	NE	NE	Up	duxx	duxx	uu	duxx	duxx	duxx
AC072022.2	Up	NE	NE	Up	duxx	duxx	uu	duxx	duxx	duxx
AC087854.1	NE	Up	NE	Up	duxx	duxx	duxx	duxx	uu	duxx
AC090825.1	NE	Up	Up	NE	duxx	duxx	duxx	uu	duxx	duxx
AC092835.1	NE	Down	NE	Down	duxx	duxx	duxx	duxx	dd	duxx
AC093305.1	NE	NE	Up	Up	duxx	duxx	duxx	duxx	duxx	uu
AC240274.1	Down	NE	Down	Down	duxx	dd	dd	duxx	duxx	dd
ADM	NE	NE	Up	Up	duxx	duxx	duxx	duxx	duxx	uu
AF279873.3	Up	Up	Up	NE	uu	uu	duxx	uu	duxx	duxx
AKAP10	NE	Up	Up	NE	duxx	duxx	duxx	uu	duxx	duxx
AL022068.1	NE	Up	NE	Up	duxx	duxx	duxx	duxx	uu	duxx
ANKRD28	Up	Up	NE	Up	uu	duxx	uu	duxx	uu	duxx
AXL	Down	NE	Down	NE	duxx	dd	duxx	duxx	duxx	duxx
BAMBI	Up	NE	NE	Up	duxx	duxx	uu	duxx	duxx	duxx
BTBD1	Down	NE	Down	NE	duxx	dd	duxx	duxx	duxx	duxx
C10orf90	NE	Up	Up	NE	duxx	duxx	duxx	uu	duxx	duxx
C1RL	NE	NE	Up	Up	duxx	duxx	duxx	duxx	duxx	uu
C2CD2	NE	Up	NE	Up	duxx	duxx	duxx	duxx	uu	duxx
CACNA2D3	NE	Up	Up	NE	duxx	duxx	duxx	uu	duxx	duxx
CDC42EP4	NE	Down	Down	NE	duxx	duxx	duxx	dd	duxx	duxx
CDK14	Down	NE	Down	NE	duxx	dd	duxx	duxx	duxx	duxx
CEMIP2	Down	NE	Down	NE	duxx	dd	duxx	duxx	duxx	duxx
CERK	Down	NE	Down	NE	duxx	dd	duxx	duxx	duxx	duxx
CHI3L1	Up	NE	Up	NE	duxx	uu	duxx	duxx	duxx	duxx
CLOCK	Down	NE	Down	NE	duxx	dd	duxx	duxx	duxx	duxx
CNKSR3	NE	NE	Down	Up	duxx	duxx	duxx	duxx	duxx	du
COLEC12	NE	Up	Up	Up	duxx	duxx	duxx	uu	uu	uu
COLGALT2	NE	NE	Up	Up	duxx	duxx	duxx	duxx	duxx	uu
COX6C	NE	NE	Down	Down	duxx	duxx	duxx	duxx	duxx	dd
CPSF6	Down	NE	Down	NE	duxx	dd	duxx	duxx	duxx	duxx
CSPG5	Down	NE	Down	NE	duxx	dd	duxx	duxx	duxx	duxx
CYP4F11	NE	Up	NE	Up	duxx	duxx	duxx	duxx	uu	duxx
DAAM1	NE	Up	NE	Up	duxx	duxx	duxx	duxx	uu	duxx
DHX36	Down	NE	NE	Up	duxx	duxx	du	duxx	duxx	duxx
DIO2	NE	Down	Down	NE	duxx	duxx	duxx	dd	duxx	duxx
DIPK1C	Down	NE	Down	NE	duxx	dd	duxx	duxx	duxx	duxx
EFEMP1	Up	Up	NE	NE	uu	duxx	duxx	duxx	duxx	duxx
EGF	NE	NE	Up	Up	duxx	duxx	duxx	duxx	duxx	uu
ELN	NE	NE	Up	Up	duxx	duxx	duxx	duxx	duxx	uu
EPB41	NE	Up	NE	Up	duxx	duxx	duxx	duxx	uu	duxx
ERICH1	Down	NE	NE	Down	duxx	duxx	dd	duxx	duxx	duxx
ETNK1	Down	Down	NE	NE	dd	duxx	duxx	duxx	duxx	duxx
ETV5	Down	NE	Down	NE	duxx	dd	duxx	duxx	duxx	duxx
EXTL3	Down	NE	Down	NE	duxx	dd	duxx	duxx	duxx	duxx
FAAH2	Down	Down	NE	NE	dd	duxx	duxx	duxx	duxx	duxx
FAM174B	NE	Up	Up	NE	duxx	duxx	duxx	uu	duxx	duxx
FAM198B-AS1	NE	Up	Up	NE	duxx	duxx	duxx	uu	duxx	duxx
FAM20C	NE	Up	NE	Up	duxx	duxx	duxx	duxx	uu	duxx
FAM53C	Down	Down	NE	NE	dd	duxx	duxx	duxx	duxx	duxx
FBXO34	Down	NE	Down	NE	duxx	dd	duxx	duxx	duxx	duxx
FRMPD4	NE	NE	Up	Up	duxx	duxx	duxx	duxx	duxx	uu
FSTL3	NE	NE	Up	Up	duxx	duxx	duxx	duxx	duxx	uu
G3BP1	Down	NE	NE	Up	duxx	duxx	du	duxx	duxx	duxx
GABARAPL1	NE	NE	Down	Up	duxx	duxx	duxx	duxx	duxx	du
GALNT15	Up	NE	Up	Up	duxx	uu	uu	duxx	duxx	uu
GDAP1	Down	NE	Down	NE	duxx	dd	duxx	duxx	duxx	duxx
GFAP	Up	NE	Up	NE	duxx	uu	duxx	duxx	duxx	duxx
GMPR	NE	Up	Up	Up	duxx	duxx	duxx	uu	uu	uu
GSE1	NE	Up	NE	Up	duxx	duxx	duxx	duxx	uu	duxx
GSTM2	NE	Down	NE	Down	duxx	duxx	duxx	duxx	dd	duxx
GULP1	NE	Down	Down	Down	duxx	duxx	duxx	dd	dd	dd
GYG2	NE	Up	NE	Up	duxx	duxx	duxx	duxx	uu	duxx
HDAC11	Down	NE	Down	NE	duxx	dd	duxx	duxx	duxx	duxx
HES1	NE	Down	NE	Up	duxx	duxx	duxx	duxx	du	duxx
HES4	Down	NE	Down	NE	duxx	dd	duxx	duxx	duxx	duxx
HILPDA	NE	NE	Up	Up	duxx	duxx	duxx	duxx	duxx	uu
HLA-A	Down	NE	Down	Down	duxx	dd	dd	duxx	duxx	dd
IL13RA1	NE	NE	Up	Up	duxx	duxx	duxx	duxx	duxx	uu
INO80	Down	NE	Down	NE	duxx	dd	duxx	duxx	duxx	duxx
IRF2BPL	Down	NE	Down	NE	duxx	dd	duxx	duxx	duxx	duxx
KCMF1	Down	NE	Down	NE	duxx	dd	duxx	duxx	duxx	duxx
KCND3	NE	Up	NE	Up	duxx	duxx	duxx	duxx	uu	duxx
KCNK1	NE	NE	Down	Down	duxx	duxx	duxx	duxx	duxx	dd
KCNQ3	NE	Up	Up	Down	duxx	duxx	duxx	uu	ud	ud
KLHL21	NE	NE	Down	Up	duxx	duxx	duxx	duxx	duxx	du
LAMA1	NE	Down	Down	NE	duxx	duxx	duxx	dd	duxx	duxx
LAMP1	Down	NE	Down	NE	duxx	dd	duxx	duxx	duxx	duxx
LINC01138	NE	Up	NE	Up	duxx	duxx	duxx	duxx	uu	duxx
LINC02028	NE	NE	Up	Up	duxx	duxx	duxx	duxx	duxx	uu
LINC02603	Down	NE	Down	NE	duxx	dd	duxx	duxx	duxx	duxx
LRRC8C	Down	NE	Down	NE	duxx	dd	duxx	duxx	duxx	duxx
MAN1A1	NE	NE	Up	Up	duxx	duxx	duxx	duxx	duxx	uu
MAN1C1	NE	NE	Up	Up	duxx	duxx	duxx	duxx	duxx	uu
MAOB	NE	Up	NE	Up	duxx	duxx	duxx	duxx	uu	duxx
MARCH5	Down	NE	Down	NE	duxx	dd	duxx	duxx	duxx	duxx
MDGA1	Down	NE	Down	NE	duxx	dd	duxx	duxx	duxx	duxx
MGAM	NE	Down	Down	NE	duxx	duxx	duxx	dd	duxx	duxx
MYOM2	NE	Up	NE	Up	duxx	duxx	duxx	duxx	uu	duxx
NEB	Down	NE	Down	NE	duxx	dd	duxx	duxx	duxx	duxx
NID1	NE	Down	Down	NE	duxx	duxx	duxx	dd	duxx	duxx
NLN	NE	NE	Up	Up	duxx	duxx	duxx	duxx	duxx	uu
P2RY1	Down	NE	Down	NE	duxx	dd	duxx	duxx	duxx	duxx
PCYOX1	Down	NE	Down	NE	duxx	dd	duxx	duxx	duxx	duxx
PDIA3	Down	NE	Down	NE	duxx	dd	duxx	duxx	duxx	duxx
PFKP	NE	Down	Down	NE	duxx	duxx	duxx	dd	duxx	duxx
PHF12	Down	NE	Down	NE	duxx	dd	duxx	duxx	duxx	duxx
PIM1	Up	NE	NE	Up	duxx	duxx	uu	duxx	duxx	duxx
PLCG1	NE	Down	Down	NE	duxx	duxx	duxx	dd	duxx	duxx
POR	Down	NE	Down	NE	duxx	dd	duxx	duxx	duxx	duxx
PPP2R2A	Down	NE	Down	NE	duxx	dd	duxx	duxx	duxx	duxx
PSMC4	Down	NE	Down	NE	duxx	dd	duxx	duxx	duxx	duxx
PTBP1	Down	NE	NE	Down	duxx	duxx	dd	duxx	duxx	duxx
PTPRS	Down	NE	NE	Down	duxx	duxx	dd	duxx	duxx	duxx
PVT1	NE	NE	Up	Up	duxx	duxx	duxx	duxx	duxx	uu
RALGDS	NE	NE	Up	Up	duxx	duxx	duxx	duxx	duxx	uu
RBKS	NE	Up	NE	Up	duxx	duxx	duxx	duxx	uu	duxx
RLF	Down	NE	Down	NE	duxx	dd	duxx	duxx	duxx	duxx
RNFT1	Down	NE	Down	NE	duxx	dd	duxx	duxx	duxx	duxx
RPS6KA3	Down	NE	NE	Down	duxx	duxx	dd	duxx	duxx	duxx
SATB2	NE	NE	Up	Up	duxx	duxx	duxx	duxx	duxx	uu
SEC11C	NE	Up	NE	Up	duxx	duxx	duxx	duxx	uu	duxx
SEC23B	Down	NE	Down	NE	duxx	dd	duxx	duxx	duxx	duxx
SERPINA3	Up	NE	NE	Up	duxx	duxx	uu	duxx	duxx	duxx
SHANK2	Down	NE	NE	Down	duxx	duxx	dd	duxx	duxx	duxx
SPACA6	Down	Down	NE	NE	dd	duxx	duxx	duxx	duxx	duxx
SRRM2	Down	NE	Down	NE	duxx	dd	duxx	duxx	duxx	duxx
SYNM	NE	NE	Up	Up	duxx	duxx	duxx	duxx	duxx	uu
TENM2	Down	NE	NE	Down	duxx	duxx	dd	duxx	duxx	duxx
TMCO4	NE	Up	NE	Up	duxx	duxx	duxx	duxx	uu	duxx
TMEM176B	NE	NE	Up	Up	duxx	duxx	duxx	duxx	duxx	uu
TMEM30A	Down	NE	Down	NE	duxx	dd	duxx	duxx	duxx	duxx
TMEM72-AS1	NE	Up	NE	Up	duxx	duxx	duxx	duxx	uu	duxx
TMTC4	NE	Up	NE	Down	duxx	duxx	duxx	duxx	ud	duxx
TNS1	NE	Up	Up	NE	duxx	duxx	duxx	uu	duxx	duxx
TNS2	Up	NE	Up	Up	duxx	uu	uu	duxx	duxx	uu
TSPYL2	Down	NE	NE	Up	duxx	duxx	du	duxx	duxx	duxx
UNC5D	NE	Down	Down	NE	duxx	duxx	duxx	dd	duxx	duxx
WDR86	Down	NE	Down	Down	duxx	dd	dd	duxx	duxx	dd
WNT5B	Down	Down	Down	Down	dd	dd	dd	dd	dd	dd

### Sheet: Micro
feature	EC	MTG	PUT	SVZ	EC_MTG	EC_PUT	EC_SVZ	MTG_PUT	MTG_SVZ	PUT_SVZ
AC008691.1	Down	NE	NE	Down	duxx	duxx	dd	duxx	duxx	duxx
AC009432.2	Down	NE	NE	Down	duxx	duxx	dd	duxx	duxx	duxx
AC024145.1	Down	NE	NE	Down	duxx	duxx	dd	duxx	duxx	duxx
APBA2	Down	NE	NE	Down	duxx	duxx	dd	duxx	duxx	duxx
ARHGAP26	NE	Up	NE	Up	duxx	duxx	duxx	duxx	uu	duxx
ARHGEF10L	NE	Up	NE	Up	duxx	duxx	duxx	duxx	uu	duxx
ATG7	Up	NE	NE	Up	duxx	duxx	uu	duxx	duxx	duxx
C12orf75	Down	NE	NE	Down	duxx	duxx	dd	duxx	duxx	duxx
C22orf34	Up	Up	Up	Up	uu	uu	uu	uu	uu	uu
C4orf19	Down	NE	NE	Down	duxx	duxx	dd	duxx	duxx	duxx
CASS4	Down	NE	NE	Down	duxx	duxx	dd	duxx	duxx	duxx
CCDC136	NE	NE	Down	Down	duxx	duxx	duxx	duxx	duxx	dd
CCDC30	NE	NE	Down	Down	duxx	duxx	duxx	duxx	duxx	dd
CD14	Up	NE	NE	Up	duxx	duxx	uu	duxx	duxx	duxx
CD163	Up	NE	NE	Up	duxx	duxx	uu	duxx	duxx	duxx
CD74	Up	NE	Up	NE	duxx	uu	duxx	duxx	duxx	duxx
CD83	Up	NE	NE	Up	duxx	duxx	uu	duxx	duxx	duxx
CECR2	Down	NE	NE	Down	duxx	duxx	dd	duxx	duxx	duxx
CLN5	NE	NE	Up	Down	duxx	duxx	duxx	duxx	duxx	ud
CROCC	NE	NE	Down	Down	duxx	duxx	duxx	duxx	duxx	dd
DIP2A	Down	NE	NE	Down	duxx	duxx	dd	duxx	duxx	duxx
EML1	Down	NE	NE	Down	duxx	duxx	dd	duxx	duxx	duxx
ESR1	Up	Up	NE	Up	uu	duxx	uu	duxx	uu	duxx
FAM171A1	NE	NE	Down	Down	duxx	duxx	duxx	duxx	duxx	dd
FCGR2A	Up	NE	NE	Up	duxx	duxx	uu	duxx	duxx	duxx
FOXO1	Down	NE	NE	Down	duxx	duxx	dd	duxx	duxx	duxx
FOXP1	Up	NE	NE	Up	duxx	duxx	uu	duxx	duxx	duxx
FSTL5	Down	NE	NE	Down	duxx	duxx	dd	duxx	duxx	duxx
GLIS3	Down	NE	NE	Down	duxx	duxx	dd	duxx	duxx	duxx
GPR183	Up	NE	Up	NE	duxx	uu	duxx	duxx	duxx	duxx
IL15	Up	NE	NE	Up	duxx	duxx	uu	duxx	duxx	duxx
KBTBD12	NE	Down	NE	Down	duxx	duxx	duxx	duxx	dd	duxx
KYNU	Up	Up	Up	NE	uu	uu	duxx	uu	duxx	duxx
LCP2	NE	Up	Up	NE	duxx	duxx	duxx	uu	duxx	duxx
LINC00996	Down	NE	NE	Down	duxx	duxx	dd	duxx	duxx	duxx
LINC01684	Up	NE	NE	Up	duxx	duxx	uu	duxx	duxx	duxx
LINC02712	Down	NE	NE	Down	duxx	duxx	dd	duxx	duxx	duxx
LRRK2	Up	NE	NE	Up	duxx	duxx	uu	duxx	duxx	duxx
MPP7	NE	NE	Down	Down	duxx	duxx	duxx	duxx	duxx	dd
MS4A6A	Up	NE	Up	Up	duxx	uu	uu	duxx	duxx	uu
MYO1E	Up	NE	NE	Up	duxx	duxx	uu	duxx	duxx	duxx
NEAT1	NE	NE	Up	Up	duxx	duxx	duxx	duxx	duxx	uu
NHSL1	Up	Up	NE	NE	uu	duxx	duxx	duxx	duxx	duxx
NREP	Down	NE	Down	NE	duxx	dd	duxx	duxx	duxx	duxx
PDE9A	Down	NE	NE	Down	duxx	duxx	dd	duxx	duxx	duxx
PRDM11	Down	NE	NE	Down	duxx	duxx	dd	duxx	duxx	duxx
PROX1	Down	NE	NE	Down	duxx	duxx	dd	duxx	duxx	duxx
RASGEF1C	Down	Down	NE	Down	dd	duxx	dd	duxx	dd	duxx
RBMS3	Down	NE	Down	NE	duxx	dd	duxx	duxx	duxx	duxx
SCIN	Up	Up	NE	Up	uu	duxx	uu	duxx	uu	duxx
SLC15A2	Down	NE	NE	Down	duxx	duxx	dd	duxx	duxx	duxx
SLIT2	Down	NE	NE	Down	duxx	duxx	dd	duxx	duxx	duxx
SNX24	Up	Up	NE	NE	uu	duxx	duxx	duxx	duxx	duxx
SOX5	Down	NE	Down	Down	duxx	dd	dd	duxx	duxx	dd
TGFBR1	Up	Up	NE	Up	uu	duxx	uu	duxx	uu	duxx
TPRG1	Up	NE	NE	Up	duxx	duxx	uu	duxx	duxx	duxx
ZFP36L1	NE	Up	Up	NE	duxx	duxx	duxx	uu	duxx	duxx

### Sheet: Epend
feature	EC	SVZ	MTG	PUT	EC_SVZ	EC_MTG	EC_PUT	SVZ_MTG	SVZ_PUT	MTG_PUT
ACTB	Up	Up	NE	NE	uu	duxx	duxx	duxx	duxx	duxx
CRYAB	Up	Up	NE	NE	uu	duxx	duxx	duxx	duxx	duxx
CSRP1	Up	Up	NE	NE	uu	duxx	duxx	duxx	duxx	duxx
DOCK5	Up	Up	NE	NE	uu	duxx	duxx	duxx	duxx	duxx
GABARAPL1	Up	Up	NE	NE	uu	duxx	duxx	duxx	duxx	duxx
HBP1	Up	Up	NE	NE	uu	duxx	duxx	duxx	duxx	duxx
MAN1A1	Up	Up	NE	NE	uu	duxx	duxx	duxx	duxx	duxx
MEF2D	Up	Up	NE	NE	uu	duxx	duxx	duxx	duxx	duxx
NEAT1	Up	Up	NE	NE	uu	duxx	duxx	duxx	duxx	duxx
VCL	Up	Up	NE	NE	uu	duxx	duxx	duxx	duxx	duxx

### Sheet: Endo
feature	EC	MTG	PUT	SVZ	EC_MTG	EC_PUT	EC_SVZ	MTG_PUT	MTG_SVZ	PUT_SVZ
CDH23	Down	Down	NE	NE	dd	duxx	duxx	duxx	duxx	duxx
ID1	NE	NE	Down	Down	duxx	duxx	duxx	duxx	duxx	dd
